# CD276 Immature Glycosylation Drives Colorectal Cancer Aggressiveness and T-cell Mediated Immune Escape

**DOI:** 10.1101/2025.08.01.668091

**Authors:** Janine Soares, Dylan Ferreira, Andreia Miranda, Martina Gonçalves, Marta Relvas-Santos, Andreia Brandão, Paula Paulo, Sofia Cotton, Rui Freitas, Mariana Magalhães, Eduardo Ferreira, Beatriz Marinho-Santos, Luís Pedro Afonso, André M N Silva, Carlos Palmeira, Francisco Amado, Andreia Peixoto, Lúcio Lara Santos, José Alexandre Ferreira

## Abstract

Colorectal cancer (CRC) progression is fueled by immune evasion, yet the underlying molecular mechanisms remain to be fully characterized. CD276 (B7-H3), an immune checkpoint glycoprotein frequently overexpressed in aggressive tumours, is extensively modified by glycosylation, a process known to regulate protein stability, localization, and immune interactions. However, its glycosylation-dependent functions in CRC remain unclear. This study shows that poor-prognosis CRC tumours exhibit dysregulated glycogene expression, leading to an immature *O*-glycosylation phenotype that enhances malignancy. Using *C1GALT1* knockout CRC cells, which recapitulate the cancer glycocalyx, it was demonstrated that this glycosylation shift promotes proliferation and invasion. We further identify CD276 as a metastasis-associated glycoprotein whose function is shaped by *O*-glycan modifications. Mechanistically, immature *O*-glycosylation of CD276 enhances invasion, suppresses T-cell activation, and induces an immunosuppressive cytokine milieu, reinforcing its role in tumour immune escape. These findings establish CD276 as a glycosylation-dependent immune checkpoint and a promising therapeutic target to overcome immune evasion in CRC.

**Graphical Abstract:** 

**Table of Contents:** Colorectal cancer (CRC) progression is closely linked to immune evasion, yet the molecular mechanisms underlying this process remain poorly understood. This study identifies CD276 (B7-H3) as a glycosylation-driven regulator of CRC aggressiveness and demonstrates how *O*-glycosylation remodeling promotes tumour immune escape. These findings establish CD276 as a potential therapeutic target and highlight the role of glycoproteoform-specific immune modulation in cancer progression.
