## Supporting Tables for "CD276 Immature Glycosylation Drives Colorectal Cancer Aggressiveness and T-cell Mediated Immune Escape"

### Sheet: Table Index
						CD276 Immature Glycosylation Drives Colorectal Cancer Aggressiveness and T-cell Mediated Immune Escape
Table S1. Clinicopathological information of CRC samples used for glycomics analysis.
Table S2. Mass spectrometry-based characterization of the O-glycome expressed by the analysed colorectal tumours and healthy colon tissues.
Table S3. Tn/sTn immunohistochemical evaluation in CRC tumours
Table S4. Mass spectrometry-based characterization of the O-glycome expressed by different colorectal cancer cell lines.
Table S5. List of antibodies employed in the different immunoassays performed in this study and respective experimental conditions.

### Sheet: Table S1
Table S1. Clinicopathological information of CRC samples used for glycomics analysis.
Sample	Clinical Stage	T	N	M	Molecular classification
H1	-	-	-	-	-
H2	-	-	-	-	-
M	II	T3	N0	M0	Mesenchymal
E	III	T3	N1	M0	Epithelial
F	III	T3	N1	M0	Epithelial
A	IV	T4	N2	M1	Epithelial
C	IV	T4	N2	M1	Epithelial
D	IV	T4	N2	M0	Epithelial
J	III	T3	N2	M0	Mesenchymal
L	III	T3	N2	M0	Mesenchymal
I	IV	T3	N3	M1	Mesenchymal
H	IV	T3	N2	M1	Mesenchymal
B	IV	T3	N1	M1	Epithelial
G	IV	T3	N1	M1	Mesenchymal

### Sheet: Table S2
Table S2. Mass spectrometry-based characterization of the O-glycome expressed by the analysed colorectal tumours and healthy colon tissues.
Glycans	Permethylated	Permethylated	Healthy colon			Colorectal tumours
	Reduced end	Free reducing end				Epithelial							Mesenchymal
	[M + H]+	[M + H]+	H1	H2		A	B	C	D	E	F		G	H	I	J	L	M
	308.21	292.18	0	0		0	0	0	3.77	18.69	24.1		0	0	0	0	0	0
	512.31	496.28	0	3.36		2.41	4.75	0.95	14.57	17.48	23.08		1.96	4.3	0	26.05	32.22	4.08
	553.33	537.3	11.77	0		0	0	0	4.55	4.67	3.79		0	0	0	3.48	0	0
	669.38	653.35	5.13	28.04		18.2	0	24.77	15.08	19.12	16.99		2.15	6.75	10.08	7.36	10.56	70.37
	686.4	670.36	3.95	0		0	0	0	1.18	3.04	0		0	7.78	0	2.98	0	0.05
	757.43	741.4	0	0		3.53	7.7	1.74	6.27	7.85	0		0	3.5	0	0	0	0
	798.46	782.43	0	0		0	0	0	0.08	0	0		0	0	0	0	0	0
	873.48	857.45	3.3	6.95		24.26	32.18	17.76	20.5	21.6	19.48		35.72	26.17	44.85	28.52	50.14	10.57
	914.51	898.48	72.95	60.97		22.93	0	28.41	25.76	2.38	12.56		0.8	16.25	15.07	29.42	1.33	14.66
	931.52	915.49	2.9	0		0	1.31	0	2.25	1.25	0		0	6.43	0	0	0	0
	961.53	945.5	0	0		0	5.76	0.74	1.32	0.32	0		1.01	0	0	0	1.5	0
	1047.57	1031.54	0	0		1.85	5.49	6.26	0	0	0		3.29	2.05	0	0	0	0
	1118.61	1102.58	0	0.46		6.88	5.4	3.48	2.36	2.94	0		9.87	6.36	0	2.19	0	0
	1135.62	1119.59	0	0		0	3.54	0.78	0.42	0.67	0		0	0	0	0	0	0
	1165.63	1149.6	0	0		0	1.03	0	0	0	0		0	0	0	0	0	0
	1206.66	1190.63	0	0		0	1.47	0	0	0	0		0	0	0	0	0	0
	1234.65	1218.62	0	0		10.84	18.3	4.25	0.2	0	0		22.3	9.02	28.19	0	4.24	0.26
	1292.7	1276.66	0	0.22		2.32	0.41	2.44	1.34	0	0		0.99	2.64	0	0	0	0
	1322.71	1306.68	0	0		1.11	5.43	1.63	0.14	0	0		4.48	4.44	0	0	0	0
	1363.73	1347.7	0	0		0	0	0.75	0.06	0	0		0	0	0	0	0	0
	1380.75	1364.72	0	0		0	0.83	0	0	0	0		0	0	0	0	0	0
	1410.76	1394.73	0	0		0	0.87	0	0	0	0		0	0	0	0	0	0
	1479.78	1463.75	0	0		0.32	0	0.12	0	0	0		0	0	0	0	0	0
	1496.8	1480.76	0	0		1.01	1.69	1.59	0.15	0	0		3.34	0.29	0	0	0	0
	1537.82	1521.79	0	0		0	0	0.8	0	0	0		0	0	0	0	0	0
	1584.85	1568.82	0	0		0	0.27	0	0	0	0		0	0	0	0	0	0
	1653.87	1637.84	0	0		1.35	0	1.71	0	0	0		0.1	0	0	0	0	0
	1683.88	1667.85	0	0		1.15	3.09	0.47	0	0	0		5.99	4.03	1.45	0	0	0
	1724.91	1708.88	0	0		0.18	0	0.07	0	0	0		0	0	0	0	0	0
	1741.92	1725.89	0	0		0	0.24	0.1	0	0	0		0.4	0	0	0	0	0
	1758.94	1742.91	0	0		0	0.08	0	0	0	0		0	0	0	0	0	0
	1857.97	1841.94	0	0		1.67	0.13	1.18	0	0	0		7.6	0	0.36	0	0	0
	1946.02	1929.99	0	0		0	0.02	0	0	0	0		0	0	0	0	0	0

### Sheet: Table S3
Table S3. Tn/sTn immunohistochemical evaluation in CRC tumours
	Tn antigen positive		sTn antigen positive
	n (%)	p value	n (%)	p value
Stage
I	0 (0.0)	0.187	1 (100.0)	0.881
II	0 (0.0)		4 (100.0)
III	4 (50.0)		9 (90.0)
IV	5 (20.0)		22 (88.0)
Tumour (T)
T1	0 (0.0)	0.350	0 (0.0)	0.023
T2	0 (0.0)		1 (100.0)
T3	9 (31.0)		28 (90.3)
T4	0 (0.0)		6 (100.0)
Lymph node metastasis (N)
N0	2 (18.2)	0.670	9 (81.8)	0.348
N1	3 (27.3)		10 (83.3)
N2	4 (30.8)		14 (100.0)
N3	0 (0.0)		3 (100.0)
Distant metastasis (M)
M0	4 (28.6)	0.699	15 (93.8)	0.638
M1	5 (20.8)		21 (87.5)
Tumour location
Right colon	2 (28.6)	0.698	7 (100.0)	0.602
Left colon	6 (26.1)		20 (87.0)
Rectum	1 (12.5)		9 (90.0)
Cases frequency	9 (24.0)		36 (90.0)

### Sheet: Table S4
Table S4. Mass spectrometry-based characterization of the O-glycome expressed by different colorectal cancer cell lines.
Glycans	[M + H]+	Human cells
		SW620		HCT116		RKO		LS174T		HCA7		SW480
	572.31	23.9		20.15		21.89		27.82		0		3.97
	613.33	2.32		11.58		18.71		14.38		95.55		66.11
	729.38	0.28		1.42		0		0		0		0
	746.40	1.2		0		14.22		6.05		0		0
	817.43	5.39		3.46		3.53		7.72		0		0
	933.48	12.81		20.5		13.74		14.7		2.27		15.5
	991.52	4.51		0		2.28		3.25		0		4.55
	1021.53	18.9		9.67		5.88		11.5		0		0
	1062.56	0.16		0		0		0.89		0		0
	1178.61	0.66		3.46		0.83		0.66		0		0
	1195.62	15.24		0		5.19		5.62		0		2.55
	1225.63	2.49		0		0.72		0		0		0
	1266.66	0.65		1.15		0		0.45		0		0
	1294.65	3.91		9.68		5.47		0.96		2.18		5.89
	1369.71	0.37		0		0		0.67		0		0.46
	1382.71	2.33		10.85		2.93		1.8		0		0.26
	1440.75	0.74		0		0.22		0.15		0		0.14
	1470.76	1.34		1.86		0.63		0.23		0		0
	1556.80	0.46		0		1.86		2.62		0		0.5
	1586.81	0		0		0.13		0		0		0
	1627.83	0		0.49		0		0		0		0
	1644.85	1.82		0		0.52		0.17		0		0
	1743.88	0.08		3.8		0.89		0.06		0		0
	1818.94	0.37		0		0.19		0		0		0.06
	1831.93	0.08		1.92		0.1		0		0		0
	1917.97	0		0		0.08		0.29		0		0

### Sheet: Table S5
Table S5. List of antibodies employed in the different immunoassays performed in this study and respective experimental conditions.
Antibody/	Application	Dilution	Origin	Immunogens/
Lectin				Targets
Rabbit Monoclonal to CD276	WB, IHC, PLA	1/500, 1/1500, 1/1500	ab219648	Recombinant fragment within human CD276 aa 29-466
			(Abcam)
Rabbit Polyclonal to CD276	WB	1950-01-01	PA5-141121	Recombinant protein within human CD276 280-500 aa
			(Thermo Fisher Scientific)
Rabbit Polyclonal to CD276	IP, IF	3 µg, 1/250	PA5-80426	Recombinant protein within human CD276 1-461 aa
			(Thermo Fisher Scientific)
Biotinylated VVA lectin	WB, IHQ	1/10000, 40 µg/mL	B-1235-2	α- or β-linked terminal N-acetylgalactosamine structures
			(Vector Laboratories)
FITC-labeled VVA lectin	FC, IF	0.01 µg/µL, 40 µg/mL	FL-1231-2	α- or β-linked terminal N-acetylgalactosamine structures
			(Vector Laboratories)
FITC-labeled PNA lectin	FC	0.02 µg/µL	FL-1071	Gal (β-1,3) GalNAc structures
			(Vector Laboratories)
Mouse monoclonal to tag 72	FC, IHC, PLA	0.01 µg/µL, 0.5 µg/mL, 0.5 µg/mL	ab199002	Tag-72
			(Abcam)
Anti-CD3	FC	10 µg/mL	300313	T-cell surface glycoprotein CD3 delta chain
			(BioLegend)
Anti-CD28	FC	2 µg/mL	302913	T-cell-specific surface glycoprotein CD28
			(BioLegend)
Fixable Viability Stain 780 dye	FC	0.736111	565388	-
			(BD Bioscience)
Anti-CD4-PB	FC	01:25:00	B49197	CD4
			(Beckman Coulter)
Anti-CD25-PE	FC	4 in 50 µL	341011	Human Phytohemagglutinin-activated T Cells
			(BD Bioscience)
Anti-CD8-PerCP-Cy5.5	FC	3.5 in 50 µL	341050	Human Peripheral Blood T Cells
			(BD Bioscience)
Anti-CD69-APC	FC	01:25:00	310910	Early activation antigen CD69
			(BioLegend)
Anti-CD3-APC-H7	FC	1.5 in 50 µL	641415	T-cell surface glycoprotein CD3 epsilon chain
			(BD Bioscience)
Alexa Fluor 488 Anti-Mouse IgG	FC	1/300	A11001	-
			(Thermo Fisher Scientific)
Alexa Fluor 594 Anti-Rabbit IgG	IF	1/300	A11012	-
			(Thermo Fisher Scientific)
Rabbit IgG isotype	IP	same as anti-CD276	LTI-02-6102	-
			(Thermo Fisher Scientific)
Anti-Rabbit IgG HRP	WB	1/60000	656120	-
			(Thermo Fisher Scientific)
Anti-Mouse IgG HRP	WB	1/70000	115-035-205	-
			(Thermo Fisher Scientific)
WB – Western Blot; IHC – Immunohistochemistry; FC – Flow Cytometry; PLA – Proximity Ligation Assay; IF – Immunofluorescence; IP - Immunoprecipitation
